# Linking macroscale structure and function in brain-like recurrent neural networks

**DOI:** 10.64898/2026.02.19.706880

**Authors:** Peiyu Chen, Zaixu Cui, Christos Constantinidis

**Affiliations:** Department of Biomedical Engineering, Vanderbilt University, Nashville, TN 37235; Chinese Institute for Brain Research, Beijing 102206, China; Program in Neuroscience, Vanderbilt University, Nashville, TN 37235; Department of Ophthalmology and Visual Sciences, Vanderbilt University Medical Center, Nashville, TN 37212

**Author notes:** Correspondence (P.C.).

## Abstract

Linking structure and function is a central topic in both neurobiology and artificial intelligence. Human brain functions are organized across the macroscale cortex into parcellations, modules, and hierarchies that can be inferred from intrinsic structural architecture, providing an interpretable and clinically meaningful framework for linking structure to function. While artificial neural networks have been successfully aligned with human cognition at the representational level, it remains unclear whether the structural principles linking brain anatomy and function can extend to artificial neural networks, and whether imposing brain-like structural constraints can induce comparable functional organization to that observed in the human brain. Here, we introduce BrainRNN, a brain-like recurrent neural network architecture inspired by macroscale human cortical structure. We show that under structural constraints, BrainRNNs selectively regulate the distribution of connectivity and recruit more activated units in association regions for higher-order cognitive capacity. Moreover, we demonstrate structure–function coupling in BrainRNNs and show that structural constraints enable macroscale functional organization, including functional modules and gradients, to emerge along topographic and topological axes, closely mirroring empirical findings in the human cortex. Together, these results demonstrate how multiple brain-like structural constraints jointly shape functional organization and enable function to be inferred from structure, highlighting the potential of structurally grounded artificial intelligence for neuroscientific research.
