## Supplementary material for "Linking macroscale structure and function in brain-like recurrent neural networks": Table S1

### Sheet: Training
Task name	Location (θ)	Stimulus time (ms)	Delay time (ms)
Dly Go	θ~Uniform (U) (0,2π); m∈{1,2};	t_stim∈{300,500,700}; dur_stim∈{200,400,600}	dur_delay∈{200,400,800,1600}
Dly AntiGo	θ~U(0,2π); m∈{1,2};	t_stim∈{300,500,700}; dur_stim∈{200,400,600}	dur_delay∈{200,400,800,1600}
RT Go	θ~U(0,2π); m∈{1,2};	t_stim~U(500,2500); stim:[t_stim,end)	0
RT AntiGo	θ~U(0,2π); m∈{1,2};	t_stim~U(500,2500); stim:[t_stim,end)	0
Go	θ~U(0,2π); m∈{1,2};	t_stim~U(300,700); stim:[t_stim,end)	dur_delay~U(500,1500)
AntiGo	θ~U(0,2π); m∈{1,2};	t_stim~U(300,700); stim:[t_stim,end)	dur_delay~U(500,1500)
DM1	θ1~U(0,2π); θ2=(θ1+dur_delay) mod 2π; m=1	t_stim~U(100,400); dur_stim∈{400,800,1600}	0
DM2	θ1~U(0,2π); θ2=(θ1+dur_delay) mod 2π; m=2	t_stim~U(100,400); dur_stim∈{400,800,1600}	0
Ctx DM1	θ1~U(0,2π); θ2=(θ1+dur_delay) mod 2π; (m1,m2);	t_stim~U(100,400); dur_stim∈{400,800,1600}	0
Ctx DM2	θ1~U(0,2π); θ2=(θ1+dur_delay) mod 2π; (m1,m2);	t_stim~U(100,400); dur_stim∈{400,800,1600}	0
MultiSen DM	θ1~U(0,2π); θ2=(θ1+dur_delay) mod 2π; (m1,m2);	t_stim~U(100,400); dur_stim∈{400,800,1600}	0
Dly DM1	θ1~U(0,2π); θ2=(θ1+dur_delay) mod 2π; m=1	t_stim1∈{200,400,600}; dur_stim1∈{200,400,600}; dur_stim2∈{200,400,600}	dur_delay1∈{200,400,800,1600}; dur_delay2~U(100,300)
Dly DM2	θ1~U(0,2π); θ2=(θ1+dur_delay) mod 2π; m=2	t_stim1∈{200,400,600}; dur_stim1∈{200,400,600}; dur_stim2∈{200,400,600}	dur_delay1∈{200,400,800,1600}; dur_delay2~U(100,300)
Dly Ctx DM1	θ1~U(0,2π); θ2=(θ1+dur_delay) mod 2π; (m1,m2);	t_stim1∈{200,400,600}; dur_stim1∈{200,400,600}; dur_stim2∈{200,400,600}	dur_delay1∈{200,400,800,1600}; dur_delay2~U(100,300)
Dly Ctx DM2	θ1~U(0,2π); θ2=(θ1+dur_delay) mod 2π; (m1,m2);	t_stim1∈{200,400,600}; dur_stim1∈{200,400,600}; dur_stim2∈{200,400,600}	dur_delay1∈{200,400,800,1600}; dur_delay2~U(100,300)
Dly MultiSen DM	θ1~U(0,2π); θ2=(θ1+dur_delay) mod 2π; (m1,m2);	t_stim1∈{200,400,600}; dur_stim1∈{200,400,600}; dur_stim2∈{200,400,600}	dur_delay1∈{200,400,800,1600}; dur_delay2~U(100,300)
DMS	θ1~U(0,2π); θ2=(θ1+Δ·(1-match)) mod 2π; m1,m2∈{1,2}	t_stim1∈{200,400,600}; dur_stim1∈{200,400,600};	dur_delay1∈{200,400,800,1600}
DNMS	θ1~U(0,2π); θ2=(θ1+Δ·(1-match)) mod 2π; m1,m2∈{1,2}	t_stim1∈{200,400,600}; dur_stim1∈{200,400,600}; stim2:[t2_on,end)	dur_delay1∈{200,400,800,1600}
DMC	θ∈{0.1π+0.2π·k,k=0..9}; cat=1[θ<π]; m1,m2∈{1,2}	t_stim1∈{200,400,600}; dur_stim1∈{200,400,600};	dur_delay1∈{200,400,800,1600}
DNMC	θ∈{0.1π+0.2π·k,k=0..9}; cat=1[θ<π]; m1,m2∈{1,2}	t_stim1∈{200,400,600}; dur_stim1∈{200,400,600};	dur_delay1∈{200,400,800,1600}
Rem1	θ1∈{k·π/4,k=0..7}; θ2=(θ1+Δ) mod2π; Δ∈{0, π/4,π/2, π}, m∈{1,2};	t_stim1~U(100,500); dur_stim1∈{200,400,600}; dur_stim2∈{200,400,600}	dur_delay1∈{200,400,600}; dur_delay2∈{200,400,600}
Rem2	θ1∈{k·π/4,k=0..7}; θ2=(θ1+Δ) mod2π; Δ∈{0, π/4,π/2, π}, m∈{1,2};	t_stim1~U(100,500); dur_stim1∈{200,400,600}; dur_stim2∈{200,400,600}	dur_delay1∈{200,400,600}; dur_delay2∈{200,400,600}
Information	θ, θ1, θ2 are the stimululs direction; m is the stimulus mode;

### Sheet: Test
Task name	Location (θ, in π)	Stimulus time (ms)	Delay time (ms)
Dly Go	θ=2π·k/8,k=0..7; m∈{1,2};	t_stim = 500; dur_stim=500	1000
Dly AntiGo	θ=2π·k/8,k=0..7; m∈{1,2};	t_stim = 500; dur_stim=500	1000
RT Go	θ=2π·k/8,k=0..7; m∈{1,2};	t_stim=2000; stim:2000,end)	0
RT AntiGo	θ=2π·k/8,k=0..7; m∈{1,2};	t_stim=2000; stim:[2000,end)	0
Go	θ=2π·k/8,k=0..7; m∈{1,2};	t_stim=500; stim:[500,end)	1000
AntiGo	θ=2π·k/8,k=0..7; m∈{1,2};	t_stim=500; stim:[500,end)	1000
DM1	θ=2π·k/8; θ2=(θ1+π) mod2π; m=1;	t_stim=500;dur_stim=1500	0
DM2	θ=2π·k/8; θ2=(θ1+π) mod2π; m=2;	t_stim=500; dur_stim=1500	0
Ctx DM1	θ=2π·k/8; θ2=(θ1+π) mod2π; (m1,m2);	t_stim=500;dur_stim=1500	0
Ctx DM2	θ=2π·k/8; θ2=(θ1+π) mod2π; (m1,m2);	t_stim=500;dur_stim=1500	0
MultiSen DM	θ=2π·k/8; θ2=(θ1+π) mod2π; (m1,m2);	t_stim=500;dur_stim=1500	0
Dly DM1	θ=2π·k/8; θ2=(θ1+π) mod2π; m=1;	stim1:[500,1000]; stim2:[2000,2500];	dur_delay1=1000; dur_delay2=200
Dly DM2	θ=2π·k/8; θ2=(θ1+π) mod2π; m=2;	stim1:[500,1000]; stim2:[2000,2500];	dur_delay1=1000; dur_delay2=200
Dly Ctx DM1	θ=2π·k/8; θ2=(θ1+π) mod2π; (m1,m2);	stim1:[500,1000]; stim2:[2000,2500];	dur_delay1=1000; dur_delay2=500
Dly Ctx DM2	θ=2π·k/8; θ2=(θ1+π) mod2π; (m1,m2);	stim1:[500,1000]; stim2:[2000,2500];	dur_delay1=1000; dur_delay2=500
Dly MultiSen DM	θ=2π·k/8; θ2=(θ1+π) mod2π; (m1,m2);	stim1:[500,1000]; stim2:[2000,2500];	dur_delay1=1000; dur_delay2=500
DMS	θ=2π·k/8; m1,m2∈{1,2};	stim1:[500,1000]; t2_on=2200; stim2:[2200,end)	dur_delay1=1200
DNMS	θ=2π·k/8; m1,m2∈{1,2};	stim1:[500,1000]; t2_on=2200; stim2:[2200,end)	dur_delay1=1200
DMC	θ∈{0.1π+0.2125π·k,k=0..7}; cat=1[θ<π]; m1,m2∈{1,2}	stim1:[500,1000]; t2_on=2200; stim2:[2200,end)	dur_delay1=1200
DNMC	θ∈{0.1π+0.2125π·k,k=0..7}; cat=1[θ<π]; m1,m2∈{1,2}	stim1:[500,1000]; t2_on=2200; stim2:[2200,end)	dur_delay1=1200
Rem1	θ1∈{k·π/4,k=0..7}; θ2=(θ1+Δ) mod2π; Δ∈{0, π/4,π/2, π}, m∈{1,2};	stim1:[300,600]; stim2:[1100,1400];	dur_delay1=500; dur_delay2=500
Rem2	θ1∈{k·π/4,k=0..7}; θ2=(θ1+Δ) mod2π; Δ∈{0, π/4,π/2, π}, m∈{1,2};	stim1:[300,600]; stim2:[1100,1400];	dur_delay1=500; dur_delay2=500
